# Centrosome amplification mediates small extracellular vesicles secretion via lysosome disruption

**DOI:** 10.1101/2020.08.19.257162

**Authors:** Sophie D. Adams, Judit Csere, Gisela D’angelo, Edward P. Carter, Teresa Arnandis, Martin Dodel, Hemant Kocher, Richard Grose, Graça Raposo, Faraz Mardakheh, Susana A. Godinho

**Affiliations:** Centre for Cancer Cell and Molecular Biology, Barts Cancer Institute, Queen Mary University of London, Charterhouse Square, London EC1M 6BQ, UK; Structure and Membrane Compartments, Institute Curie, Paris Sciences & Lettres Research University, Centre for National de la Recherche Scientifique, UMR144, Paris, France; Centre for Tumour Biology, Barts Cancer Institute, Queen Mary University of London, Charterhouse Square, London EC1M 6BQ, UK; Department of Pathology, School of Medicine and Dentistry, Catholic University of Valencia, 46001, Valencia, Spain

**Keywords:** Centrosome amplification, exosomes, extracellular vesicles, ROS, lysosomes, PDAC, stellate cells, invasion

## Abstract

Bidirectional communication between cells and their surrounding environment is critical in both normal and pathological settings. Extracellular vesicles (EVs), which facilitate the horizontal transfer of molecules between cells, are recognized as an important constituent of cell-cell communication. In cancer, alterations in EV secretion contribute to the growth and metastasis of tumor cells. However, the mechanisms underlying these changes remain largely unknown. Here, we show that centrosome amplification is associated with and sufficient to promote small extracellular vesicle (_S_EV) secretion in pancreatic cancer cells. This is a direct result due of lysosomal dysfunction, caused by increased reactive oxygen species (ROS) downstream of extra centrosomes. Defects in lysosome function promotes multivesicular body fusion with the plasma membrane, thereby enhancing _S_EV secretion. Furthermore, we find that _S_EVs secreted in response to amplified centrosomes are functionally distinct and activate pancreatic stellate cells (PSCs). These activated PSCs promote the invasion of pancreatic cancer cells in heterotypic 3-D cultures. We propose that _S_EVs secreted by cancer cells with amplified centrosomes influence the bidirectional communication between the tumor cells and the surrounding stroma to promote malignancy.
