## Supplemental Table S2 for "Centrosome amplification mediates small extracellular vesicles secretion via lysosome disruption"

### Sheet: Table S2
Table S2. Related to Figure 2. List of proteins poteins identified in the purified sEVs fractions collected from PaTu-S.PLK4 cells with and without centrosome amplfiication.
A total of 203 proteins were identified that are common to all SEC fractions and that were reproducible identified in both forward and reverse labeling experiments.
Majority protein IDs	Protein names	Gene names
P63092;A6NI00;Q5JWF2;P63092-3;P63092-2;Q5JWF2-2	Guanine nucleotide-binding protein G(s) subunit alpha isoforms short;Guanine nucleotide-binding protein G(s) subunit alpha isoforms XLas	GNAS
B4DPP0;A6NNI4;G8JLH6;P21926	Tetraspanin;CD9 antigen	CD9
Q9ULV4;A7MAP0;B4E3S0;H0YHL7	Coronin-1C;Coronin	CORO1C
C9J0K6;B4DKK2;A8MTH6;P30626;B4DHQ6	Sorcin	SRI
A8MXY0;Q12846	Syntaxin-4	STX4
F8VY35;F5H4R6;B3KNT8;P55209;H0YIV4;F8VV59;F8W0J6;F8W543;F8VUX1;B7Z9C2;F8W020;F8W118;F8VRJ2;F5H1X5;H0YH88;B3KV44;F8VVB5;H0YHC3;F8VXI6	Nucleosome assembly protein 1-like 1	NAP1L1
B4DDF7;P30153;F5H3X9;E9PH38	Serine/threonine-protein phosphatase 2A 65 kDa regulatory subunit A alpha isoform	PPP2R1A
B4DQI8;P61224;E7ESV4;F5H7Y6;F5GX62;B4DW94;B4DW74;A6NIZ1;F5H823;B7ZB78;F5GZG1;F5H147;F5H004	Ras-related protein Rap-1b;Ras-related protein Rap-1b-like protein	RAP1B
H3BMH2;H3BSC1;B4DT13;P62491;Q15907	Ras-related protein Rab-11A;Ras-related protein Rab-11B	RAB11A;RAB11B
E9PDK5;B4DVE7;P50995	Annexin A11	ANXA11
B4E0H8;P26006;P26006-1	Integrin alpha-3;Integrin alpha-3 heavy chain;Integrin alpha-3 light chain	ITGA3
B4E2V5;P27105	Erythrocyte band 7 integral membrane protein	STOM
B7Z1R5;P38606;B7Z2V6	V-type proton ATPase catalytic subunit A	ATP6V1A
P62070;B7Z5Z2;E9PK85;B7Z6C4;P62070-2	Ras-related protein R-Ras2	RRAS2
E7EPB3;B7Z6S8;P50914	60S ribosomal protein L14	RPL14
C9J9K3;P08865;A6NE09	40S ribosomal protein SA	RPSA;RPSAP58
C9JK10;P23229-4;P23229-2;P23229-5;P23229-3;G5E9H1;P23229-9;P23229-6;P23229;P23229-7	Integrin alpha-6;Integrin alpha-6 heavy chain;Integrin alpha-6 light chain;Processed integrin alpha-6	ITGA6
E7EMK3;Q14254	Flotillin-2	FLOT2
P29401;E7EPA7;B4E022;B3KSI4;E9PFF2	Transketolase	TKT
H0YD13;H0Y2P0;E7EPC6;P16070-18;P16070-12;P16070-14;P16070-13;P16070-11;P16070-10;P16070-16;P16070-8;P16070-17;P16070-6;P16070-4;P16070-3;P16070-7;P16070-5;P16070;H0YE40	CD44 antigen	CD44
E7ES33;E7EPK1;Q16181-2;Q16181;B4DNE4;G3V1Q4;H0Y3Y4;H0YFF6	Septin-7	Septn7
E7EU23;P50395;P50395-2	Rab GDP dissociation inhibitor beta	GDI2
E7EW52;Q96AT9-2;Q96AT9;C9J6A7;C9J9T0;C9IZU8;C9JPQ7;Q53TV9;B4E016	Ribulose-phosphate 3-epimerase	RPE
E9PK01;P29692;E9PRY8;P29692-2;E9PPR1;E9PL12;E9PQ49;E9PI39;E9PMW7;E9PQZ1;E9PIZ1;H0YCK7	Elongation factor 1-delta	EEF1D
E9PL82;E9PMR4;P48509;E9PRJ3	Tetraspanin;CD151 antigen	CD151
E9PLK3;P55786;B7Z463;F5H0W3	Puromycin-sensitive aminopeptidase	NPEPPS
E9PNW4;E9PR17;P13987;H0YET2	CD59 glycoprotein	CD59
F5GZ16;Q13200;E7EW34;E9PCS3	26S proteasome non-ATPase regulatory subunit 2	PSMD2
P05023;F5H3A1;B7Z3U6;H7BXX5;P05023-2	Sodium/potassium-transporting ATPase subunit alpha-1	ATP1A1
F5H5D3;Q9BQE3;E9PGK3;F8VVB9	Tubulin alpha-1C chain	TUBA1C;TUBA1B
Q5JP53;F8VYX6;F8VW92;P07437;F8VUJ7;Q5ST81;E7EWR1;F5H894	Tubulin beta chain	TUBB
H0YHA7;F8VWC5;Q07020;G3V203;F8VYV2;F8VUA6;E7EW92	60S ribosomal protein L18	RPL18
P51148;F8W1H5	Ras-related protein Rab-5C	RAB5C
P11586;G3V2B8;F5H2F4;G3V3L6	C-1-tetrahydrofolate synthase, cytoplasmic;Methylenetetrahydrofolate dehydrogenase;Methenyltetrahydrofolate cyclohydrolase;Formyltetrahydrofolate synthetase;C-1-tetrahydrofolate synthase, cytoplasmic, N-terminally processed	MTHFD1
G3V5Z7;P60900;G3V295;B4DXJ9;G3V3I1;B4DQR4	Proteasome subunit alpha type;Proteasome subunit alpha type-6	PSMA6
G5E9B2;P50990;B4DEM7;B4DQH4	T-complex protein 1 subunit theta	CCT8
H0Y7A7;P62158;E7ETZ0;E7EMB3;G3V361;Q96HY3;G3V226	Calmodulin	CALM2;CALM1
H0YG33;P08107;F8VZJ4;F5H1D3;F5GZ62;E7EP94;Q5SP16	Heat shock 70 kDa protein 1A	HSPA1A
H3BUI0;P53990-2;P53990-3;P53990;P53990-4;H3BMU1;A8KAH5;H3BQF7;F5H6Z7;H3BVH9	IST1 homolog	IST1
I3L397;I3L504;P63241;P63241-2;Q6IS14;F8WCJ1;C9J7B5;C9J4W5;Q9GZV4	Eukaryotic translation initiation factor 5A;Eukaryotic translation initiation factor 5A-1;Eukaryotic translation initiation factor 5A-1-like;Eukaryotic translation initiation factor 5A-2	EIF5A;EIF5AL1;EIF5A2
O00299	Chloride intracellular channel protein 1	CLIC1
O00560;O00560-3;B4DHN5;E9PBU7	Syntenin-1	SDCBP
O14672;A8MY20;B4DU28	Disintegrin and metalloproteinase domain-containing protein 10	ADAM10
P19105;O14950;P24844	Myosin regulatory light chain 12A;Myosin regulatory light chain 12B;Myosin regulatory light polypeptide 9	MYL12A;MYL12B;MYL9
O43175;Q5SZU1	D-3-phosphoglycerate dehydrogenase	PHGDH
O43633	Charged multivesicular body protein 2a	CHMP2A
O43707;D6PXK4;E7EV83	Alpha-actinin-4	ACTN4
O60488-2;O60488	Long-chain-fatty-acid--CoA ligase 4	ACSL4
O60493;O60493-2;O60493-4;O60493-3	Sorting nexin-3	SNX3
O60884	DnaJ homolog subfamily A member 2	DNAJA2
O75083;O75083-3;B4DY05	WD repeat-containing protein 1	WDR1
O75369-8	Filamin-B	FLNB
O75695	Protein XRP2	RP2
O75874	Isocitrate dehydrogenase [NADP] cytoplasmic	IDH1
O75955;B4DVY7;B0V109;F8VSI6;B0S8A9	Flotillin-1	FLOT1
P00338;P00338-3;E9PH51;F5H308;P00338-4;P00338-5;P00338-2;F5GYU2;F5GXY2	L-lactate dehydrogenase A chain	LDHA
P00558;B7Z7A9;B4E1H9;E7ERH5	Phosphoglycerate kinase 1;Phosphoglycerate kinase	PGK1
P02786;G3V0E5;F5H6B1	Transferrin receptor protein 1;Transferrin receptor protein 1, serum form	TFRC
P02795;P13640-2;P13640	Metallothionein-2;Metallothionein-1G	MT2A;MT1G
P04075;H3BQN4;H3BPS8;H3BUH7	Fructose-bisphosphate aldolase A;Fructose-bisphosphate aldolase	ALDOA
P04083	Annexin A1	ANXA1
P04406;E7EUT4;E7EUT5	Glyceraldehyde-3-phosphate dehydrogenase	GAPDH
P04899;F5H4U5;P04899-4;B4E2X5;P04899-3;P04899-2;B3KTZ0;F5GZL8	Guanine nucleotide-binding protein G(i) subunit alpha-2	GNAI2
P05556;P05556-2;P05556-5;P05556-4;P05556-3	Integrin beta-1	ITGB1
P05783;F8VZY9	Keratin, type I cytoskeletal 18	KRT18
P06576;F8VPV9;H0YH81;F8W079	ATP synthase subunit beta, mitochondrial;ATP synthase subunit beta	ATP5B
P06733;P06733-2	Alpha-enolase	ENO1
P06753-2;Q5VU59;P06753-3;Q5VU58;Q5VU66;Q5VU61;Q5VU72;Q8NAG3;D6R904	Tropomyosin alpha-3 chain	TPM3;DKFZp686J1372
P07355;P07355-2;H0YN42;H0YMD0;H0YMU9;A6NMY6;H0YM50;B3KRQ1;H0YN28;H0YL33;H0YNP5;H0YKS4	Annexin A2;Annexin;Putative annexin A2-like protein	ANXA2;ANXA2P2
P07737	Profilin-1	PFN1
P07900;P07900-2;Q86U12	Heat shock protein HSP 90-alpha	HSP90AA1
P07947	Tyrosine-protein kinase Yes	YES1
P08133;A6NN80;E9PGK1;B7Z582;E5RK69;E7EMC6	Annexin A6;Annexin	ANXA6
P08195-2;F5GZS6;P08195-3;P08195;P08195-4;B4E2Z3	4F2 cell-surface antigen heavy chain	SLC3A2
P08238	Heat shock protein HSP 90-beta	HSP90AB1
P08754	Guanine nucleotide-binding protein G(k) subunit alpha	GNAI3
P08758;D6RBL5;E7ENQ5;D6RBE9;E9PHT9	Annexin A5;Annexin	ANXA5
P09211;A8MX94	Glutathione S-transferase P	GSTP1
P09382	Galectin-1	LGALS1
P09543-2;P09543;F8W7I0	2,3-cyclic-nucleotide 3-phosphodiesterase	CNP
P10412	Histone H1.4	HIST1H1E
P10809	60 kDa heat shock protein, mitochondrial	HSPD1
P11021	78 kDa glucose-regulated protein	HSPA5
P11142;E9PKE3;E9PNE6;P11142-2;A8K7Q2;E9PN89	Heat shock cognate 71 kDa protein	HSPA8
P12268;H0Y4R1;F5H247	Inosine-5-monophosphate dehydrogenase 2	IMPDH2
P13639;F5H370;B4DPU3	Elongation factor 2	EEF2
P14618;P14618-2;P14618-3;E9PF79;H3BTN5;H3BQ34	Pyruvate kinase PKM;Pyruvate kinase	PKM
P14625;E9PEX3	Endoplasmin	HSP90B1
P15311;E7EQR4	Ezrin	EZR
P16189;B0UXQ0;P16190;P30512;B0UXQ1;E9PNV0	HLA class I histocompatibility antigen, A-31 alpha chain;HLA class I histocompatibility antigen, A-33 alpha chain;HLA class I histocompatibility antigen, A-29 alpha chain	HLA-A
P17066;B4DHP5;P48741	Heat shock 70 kDa protein 6;Putative heat shock 70 kDa protein 7	HSPA6;HSPA7
P17301	Integrin alpha-2	ITGA2
P17980;E9PM69;E9PMD8;E9PKD5;E9PN50	26S protease regulatory subunit 6A	PSMC3
P17987;E7EQR6;F5H282;E7ERF2	T-complex protein 1 subunit alpha	TCP1
P18206-2;P18206;F5H7T3;G8JLL3;Q5JQ13	Vinculin	VCL
P18669;E7EMA8	Phosphoglycerate mutase 1	PGAM1
P20020-5;P20020-2;P20020-6;P20020-3;P20020-4;P20020;E7ERY9;Q16720-8;Q16720-7;Q16720-6;Q16720-3;Q16720-5;Q16720-2;Q16720-4;Q16720;H0Y7S3;F5H7F7;E7EME2;Q01814-4;Q01814-7;Q01814-3;Q01814-6;Q01814-2;Q01814-8;Q01814-5;Q01814	Plasma membrane calcium-transporting ATPase 1;Calcium-transporting ATPase;Plasma membrane calcium-transporting ATPase 3;Plasma membrane calcium-transporting ATPase 2	ATP2B1;ATP2B3;ATP2B2
P21333-2;P21333;Q5HY54	Filamin-A	FLNA
P21589;P21589-2	5-nucleotidase	NT5E
P21980;B4DIT7;F5H6P0;P21980-2	Protein-glutamine gamma-glutamyltransferase 2	TGM2
P22234;P22234-2;E9PBS1;D6RF62	Multifunctional protein ADE2;Phosphoribosylaminoimidazole-succinocarboxamide synthase;Phosphoribosylaminoimidazole carboxylase	PAICS
P22314	Ubiquitin-like modifier-activating enzyme 1	UBA1
P23528;E9PP50;G3V1A4;E9PK25;E9PQB7;E9PS23	Cofilin-1	CFL1
P25705;A8K092	ATP synthase subunit alpha, mitochondrial	ATP5A1
P26038	Moesin	MSN
P26373;F5H1S2	60S ribosomal protein L13	RPL13
P26639;B4DEG8;E7ERI3;G3XAN9	Threonine--tRNA ligase, cytoplasmic	TARS
P26641;B4DTG2	Elongation factor 1-gamma	EEF1G
P27348;B4DMT8;E9PG15	14-3-3 protein theta	YWHAQ
P28066	Proteasome subunit alpha type-5	PSMA5
P29317	Ephrin type-A receptor 2	EPHA2
P30041	Peroxiredoxin-6	PRDX6
P30086;B4DRT4	Phosphatidylethanolamine-binding protein 1;Hippocampal cholinergic neurostimulating peptide	PEBP1
P31689;B7Z5C0;F5GZ88	DnaJ homolog subfamily A member 1	DNAJA1
P31946-2	14-3-3 protein beta/alpha;14-3-3 protein beta/alpha, N-terminally processed	YWHAB
P31947-2;P31947	14-3-3 protein sigma	SFN
P31949	Protein S100-A11;Protein S100-A11, N-terminally processed	S100A11
P35579;P35579-2	Myosin-9	MYH9
P35998;B7Z5E2	26S protease regulatory subunit 7	PSMC2
P37802	Transgelin-2	TAGLN2
P40227;B4DPJ8;A6NCD2	T-complex protein 1 subunit zeta	CCT6A
P41250	Glycine--tRNA ligase	GARS
P42677;Q5T4L4	40S ribosomal protein S27	RPS27
P48643;E7EWW2;E7ENZ3;B7ZAR1;E9PCA1;B4DYD8	T-complex protein 1 subunit epsilon	CCT5
P49006	MARCKS-related protein	MARCKSL1
P49327	Fatty acid synthase;[Acyl-carrier-protein] S-acetyltransferase;[Acyl-carrier-protein] S-malonyltransferase;3-oxoacyl-[acyl-carrier-protein] synthase;3-oxoacyl-[acyl-carrier-protein] reductase;3-hydroxyacyl-[acyl-carrier-protein] dehydratase;Enoyl-[acyl-carrier-protein] reductase;Oleoyl-[acyl-carrier-protein] hydrolase	FASN
P49368;B4DUR8;P49368-2	T-complex protein 1 subunit gamma	CCT3
P49588	Alanine--tRNA ligase, cytoplasmic	AARS
P49773;D6REP8;D6RE99;D6RD60	Histidine triad nucleotide-binding protein 1	HINT1
P50502;Q3KNR6;Q8NFI4;H7C3I1;F6VDH7;Q8IZP2	Hsc70-interacting protein;Putative protein FAM10A5;Putative protein FAM10A4	ST13;ST13P5;ST13P4
P50991;B7Z9L0;F5H5W3;B7Z2F4	T-complex protein 1 subunit delta	CCT4
P51149;C9J592;C9J8S3;C9IZZ0;C9J4V0	Ras-related protein Rab-7a	RAB7A
P51153	Ras-related protein Rab-13	RAB13
P55072	Transitional endoplasmic reticulum ATPase	VCP
P60174-1;P60174;B7Z5D8	Triosephosphate isomerase	TPI1
P60660-2;F8W1R7;G8JLA2;G3V1V0;P60660;F8VZV5;B7Z6Z4;F8VPF3;G3V1Y7	Myosin light polypeptide 6	MYL6
P60709;B4E335;P63261;F5H0N0;B4DW52;I3L3I4;F5GYT4;I3L3I0;I3L1U9;Q5T8M7;F5H1C1	Actin, cytoplasmic 1;Actin, cytoplasmic 1, N-terminally processed;Actin, cytoplasmic 2;Actin, cytoplasmic 2, N-terminally processed	ACTB;ACTG1
P60842	Eukaryotic initiation factor 4A-I	EIF4A1
P60953;P60953-1;E7ETU3	Cell division control protein 42 homolog	CDC42
P60981;P60981-2;F6RFD5	Destrin	DSTN
P61026	Ras-related protein Rab-10	RAB10
P61106	Ras-related protein Rab-14	RAB14
P61160;E9PF41;G3V1L8;F5H6T1	Actin-related protein 2	ACTR2
P61225	Ras-related protein Rap-2b	RAP2B
P61586	Transforming protein RhoA	RHOA
P61970;H3BRV9	Nuclear transport factor 2	NUTF2
P61981;B4DE78;B4DHC4	14-3-3 protein gamma;14-3-3 protein gamma, N-terminally processed	YWHAG
P62191;B4DR63	26S protease regulatory subunit 4	PSMC1
P62241;Q5JR95	40S ribosomal protein S8	RPS8
P62258;P62258-2;B4DJF2;I3L3T1	14-3-3 protein epsilon	YWHAE
P62333;H0YJC0	26S protease regulatory subunit 10B	PSMC6
P62701	40S ribosomal protein S4, X isoform	RPS4X
P62805	Histone H4	HIST1H4A
P62829;C9JD32;B9ZVP7	60S ribosomal protein L23	RPL23
P62873;B1AKQ8;B1AKQ9	Guanine nucleotide-binding protein G(I)/G(S)/G(T) subunit beta-1	GNB1
P62879;C9JXA5;C9JIS1;E7EP32;C9JZN1	Guanine nucleotide-binding protein G(I)/G(S)/G(T) subunit beta-2	GNB2
P62906	60S ribosomal protein L10a	RPL10A
P62917;E9PKZ0;E9PKU4;G3V1A1;E9PIZ3	60S ribosomal protein L8	RPL8
P62937;B4DM82;Q567Q0;F8WE65;C9J5S7	Peptidyl-prolyl cis-trans isomerase A;Peptidyl-prolyl cis-trans isomerase A, N-terminally processed;Peptidyl-prolyl cis-trans isomerase	PPIA
P62979;F5H6Q2;F5GYU3;F5H2Z3;F5H265;F5H7Y5;B4DV12;F5H388;F5H747;F5GXK7;Q96C32;F5H7K6;F5H041;P62987;P0CG47;P0CG48;F5H4D8	Ubiquitin-40S ribosomal protein S27a;Ubiquitin;40S ribosomal protein S27a;Ubiquitin-60S ribosomal protein L40;Ubiquitin;60S ribosomal protein L40;Polyubiquitin-B;Ubiquitin;Polyubiquitin-C;Ubiquitin	RPS27A;UBC;UBB;UBA52
P63000;P63000-2;P60763	Ras-related C3 botulinum toxin substrate 1;Ras-related C3 botulinum toxin substrate 3	RAC1;RAC3
P63104;E7EX29;E7ESK7;E5RIR4;E9PD24;E7EVZ2	14-3-3 protein zeta/delta	YWHAZ
P63218	Guanine nucleotide-binding protein G(I)/G(S)/G(O) subunit gamma-5	GNG5
P68104;Q5VTE0;F8W6I0;Q6IQ15	Elongation factor 1-alpha 1;Putative elongation factor 1-alpha-like 3	EEF1A1;EEF1A1P5
P68363	Tubulin alpha-1B chain	TUBA1B
P68371	Tubulin beta-4B chain	TUBB4B
P78371;F5GWF6;P78371-2;F8VQ14	T-complex protein 1 subunit beta	CCT2
P98160	Basement membrane-specific heparan sulfate proteoglycan core protein;Endorepellin;LG3 peptide	HSPG2
Q00610-2;Q00610	Clathrin heavy chain 1	CLTC
Q01518-2;Q01518;F5H6Z3	Adenylyl cyclase-associated protein 1	CAP1
Q01650	Large neutral amino acids transporter small subunit 1	SLC7A5
Q01813;H0Y3P8;Q5VSR7	ATP-dependent 6-phosphofructokinase, platelet type	PFKP
Q02241;H7BYN4	Kinesin-like protein KIF23;Kinesin-like protein	KIF23
Q06830	Peroxiredoxin-1	PRDX1
Q13404;G3V2F7;Q13404-7;Q13404-2;Q13404-1;H7BXZ8;Q13404-6;Q5TGE0	Ubiquitin-conjugating enzyme E2 variant 1	UBE2V1
Q13418;B7Z418;B7Z1I0	Integrin-linked protein kinase	ILK
Q13501;E7EMC7;Q13501-2;E3W990	Sequestosome-1	SQSTM1
Q14019;H3BT58	Coactosin-like protein	COTL1
Q14847;Q14847-2;B4DIC4;C9J9W2	LIM and SH3 domain protein 1	LASP1
Q14974;B7ZAV6;F5H4R7	Importin subunit beta-1	KPNB1
Q15019;Q15019-2;B5MCX3;C9J2Q4;C9J938;C9JB25	Septin-2	Septn2
Q15365	Poly(rC)-binding protein 1	PCBP1
Q15366;Q15366-2;F8VWQ4	Poly(rC)-binding protein 2	PCBP2
Q15758	Neutral amino acid transporter B(0)	SLC1A5
Q5T123;Q9H299	SH3 domain-binding glutamic acid-rich-like protein 3	SH3BGRL3
Q71DI3	Histone H3.2	HIST2H3A
Q7LBR1	Charged multivesicular body protein 1b	CHMP1B
Q8WUM4;E9PFU1	Programmed cell death 6-interacting protein	PDCD6IP
Q99536;B3KUF8;B0AZP7	Synaptic vesicle membrane protein VAT-1 homolog	VAT1
Q99816;F5H442;Q99816-2	Tumor susceptibility gene 101 protein	TSG101
Q99832-3;Q99832;B8ZZC9;F5GZK5;Q99832-4;B7Z1C9;Q99832-2	T-complex protein 1 subunit eta	CCT7
Q99879;B4DR52;Q99880;Q99877;Q93079;Q5QNW6;P62807;P58876;P57053;O60814;Q5QNW6-2	Histone H2B type 1-M;Histone H2B;Histone H2B type 1-L;Histone H2B type 1-N;Histone H2B type 1-H;Histone H2B type 2-F;Histone H2B type 1-C/E/F/G/I;Histone H2B type 1-D;Histone H2B type F-S;Histone H2B type 1-K	HIST1H2BM;HIST1H2BL;HIST1H2BN;HIST1H2BH;HIST2H2BF;HIST1H2BC;HIST1H2BD;H2BFS;HIST1H2BK
Q9BW19	Kinesin-like protein KIFC1	KIFC1
Q9H0H5;F8VRD2	Rac GTPase-activating protein 1	RACGAP1
Q9H0U4;E9PLD0;E7EWA5;Q92928	Ras-related protein Rab-1B;Putative Ras-related protein Rab-1C	RAB1B;RAB1C
Q9H444	Charged multivesicular body protein 4b	CHMP4B
Q9H4M9;F5H5B6;B4DZH9;C9JC03;C9J2Z4	EH domain-containing protein 1	EHD1
Q9HD42;F8VUA2;F8VVT7;F5H875	Charged multivesicular body protein 1a	CHMP1A
Q9NRR8	CDC42 small effector protein 1	CDC42SE1
Q9UN37;I3L4J1	Vacuolar protein sorting-associated protein 4A	VPS4A
Q9UQ80;F8VTY8;H0Y3X3;F8VR77;F8VRZ3	Proliferation-associated protein 2G4	PA2G4
Q9Y490;Q5TCU6	Talin-1	TLN1
Q9Y696;F5H1F8	Chloride intracellular channel protein 4	CLIC4
