## Supplemental Table S3 for "Centrosome amplification mediates small extracellular vesicles secretion via lysosome disruption"

### Sheet: Enrichment analyses
C: Selection column	C: Selection value	C: Category column	C: Category value	N: Total size	N: Selection size	N: Category size	N: Intersection size	N: Enrichment factor	N: P value	N: Benj. Hoch. FDR
All fractions matrix	+	matrix7	+	4068	203	494	203	8.2348	1.5245e-205	1.5245e-205
All fractions matrix	+	matrix8	+	4068	203	842	203	4.8314	6.5711e-149	6.5711e-149
All fractions matrix	+	matrix9	+	4068	203	850	203	4.7859	5.8922e-148	5.8922e-148
All fractions matrix	+	GOCC name	extracellular vesicular exosome	4068	203	1231	181	2.9465	8.6475e-73	3.139e-70
All fractions matrix	+	GOCC name	extracellular organelle	4068	203	1231	181	2.9465	8.6475e-73	4.7086e-70
All fractions matrix	+	GOCC name	extracellular membrane-bounded organelle	4068	203	1231	181	2.9465	8.6475e-73	9.4171e-70
All fractions matrix	+	GOCC name	extracellular region part	4068	203	1322	184	2.7891	5.1321e-71	1.3972e-68
All fractions matrix	+	GOCC name	vesicle	4068	203	1315	183	2.7888	4.1818e-70	9.108e-68
All fractions matrix	+	GOCC name	membrane-bounded vesicle	4068	203	1297	182	2.812	6.7754e-70	1.2297e-67
All fractions matrix	+	Keywords	Directproteinsequencing	4068	203	1326	150	2.2669	3.3145e-35	1.9555e-32
All fractions matrix	+	GOCC name	focal adhesion	4068	203	263	60	4.5717	4.6872e-26	6.3805e-24
All fractions matrix	+	GOCC name	cell-substrate adherens junction	4068	203	263	60	4.5717	4.6872e-26	7.292e-24
All fractions matrix	+	GOCC name	cell-substrate junction	4068	203	265	60	4.5372	7.2628e-26	8.788e-24
All fractions matrix	+	GOCC name	adherens junction	4068	203	278	61	4.3971	1.5782e-25	1.7186e-23
All fractions matrix	+	GOCC name	anchoring junction	4068	203	282	61	4.3348	3.6123e-25	3.5762e-23
All fractions matrix	+	GOCC name	cell junction	4068	203	389	69	3.5545	2.906e-23	2.6372e-21
All fractions matrix	+	GOCC name	membrane-bounded organelle	4068	203	2829	195	1.3813	1.3998e-22	1.1726e-20
All fractions matrix	+	GOMF name	protein binding	4068	203	1296	132	2.0411	1.8426e-23	4.1311e-20
All fractions matrix	+	GOCC name	pigment granule	4068	203	66	29	8.8052	2.071e-21	1.4096e-19
All fractions matrix	+	GOCC name	melanosome	4068	203	66	29	8.8052	2.071e-21	1.5036e-19
All fractions matrix	+	GOCC name	cytosol	4068	203	1266	127	2.0103	2.043e-21	1.5892e-19
All fractions matrix	+	GOCC name	cytoplasmic membrane-bounded vesicle	4068	203	200	46	4.6091	5.9336e-20	3.801e-18
All fractions matrix	+	GOCC name	cytoplasmic vesicle	4068	203	223	48	4.3134	1.5841e-19	9.5838e-18
All fractions matrix	+	GOCC name	plasma membrane	4068	203	631	82	2.6042	8.1348e-19	4.6625e-17
All fractions matrix	+	GOCC name	organelle	4068	203	3089	198	1.2845	1.2291e-18	6.6922e-17
All fractions matrix	+	GOCC name	cytoplasmic part	4068	203	2522	179	1.4223	1.1464e-17	5.9447e-16
All fractions matrix	+	GOCC name	membrane	4068	203	1834	149	1.6281	3.3321e-17	1.6494e-15
All fractions matrix	+	GOBP name	hemostasis	4068	203	163	40	4.9176	1.9217e-18	3.5802e-15
All fractions matrix	+	GOBP name	coagulation	4068	203	161	40	4.9787	1.1893e-18	4.4312e-15
All fractions matrix	+	GOBP name	regulation of body fluid levels	4068	203	180	42	4.6759	1.8062e-18	4.4866e-15
All fractions matrix	+	Keywords	Lipoprotein	4068	203	140	36	5.153	2.3733e-17	7.0013e-15
All fractions matrix	+	GOBP name	blood coagulation	4068	203	161	40	4.9787	1.1893e-18	8.8623e-15
All fractions matrix	+	GOMF name	purine nucleotide binding	4068	203	630	79	2.5129	4.591e-17	5.1466e-14
All fractions matrix	+	Keywords	Cellmembrane	4068	203	344	55	3.204	3.762e-16	7.3986e-14
All fractions matrix	+	Keywords	Nucleotide-binding	4068	203	607	75	2.476	1.0143e-15	1.4961e-13
All fractions matrix	+	GOMF name	purine ribonucleoside triphosphate binding	4068	203	618	77	2.4968	2.0829e-16	1.5566e-13
All fractions matrix	+	GOMF name	ribonucleotide binding	4068	203	625	77	2.4689	4.0479e-16	1.8151e-13
All fractions matrix	+	GOMF name	purine ribonucleotide binding	4068	203	624	77	2.4728	3.6839e-16	2.0649e-13
All fractions matrix	+	Keywords	Acetylation	4068	203	1997	153	1.5353	2.8934e-15	3.4142e-13
All fractions matrix	+	GOMF name	binding	4068	203	2666	180	1.353	7.677e-15	2.8687e-12
All fractions matrix	+	GOBP name	regulation of biological quality	4068	203	650	77	2.3739	3.9595e-15	5.9013e-12
All fractions matrix	+	GOBP name	signal transduction	4068	203	863	91	2.1131	5.6097e-15	6.9673e-12
All fractions matrix	+	GOBP name	response to stimulus	4068	203	1504	128	1.7055	6.6001e-15	7.0263e-12
All fractions matrix	+	GOCC name	plasma membrane part	4068	203	329	49	2.9846	3.8485e-13	1.8222e-11
All fractions matrix	+	GOMF name	nucleotide binding	4068	203	836	87	2.0854	7.7562e-14	2.4842e-11
All fractions matrix	+	GOBP name	cellular response to stimulus	4068	203	1210	110	1.8218	5.1736e-14	4.2837e-11
All fractions matrix	+	GOBP name	establishment of localization	4068	203	1039	100	1.9287	5.0589e-14	4.7124e-11
All fractions matrix	+	GOCC name	cytoskeletal part	4068	203	447	57	2.5554	2.5474e-12	1.1559e-10
All fractions matrix	+	Keywords	Methylation	4068	203	165	33	4.0079	1.37e-12	1.3471e-10
All fractions matrix	+	GOBP name	transport	4068	203	995	96	1.9335	2.1966e-13	1.6369e-10
All fractions matrix	+	GOMF name	nucleoside-triphosphatase activity	4068	203	309	47	3.0481	5.884e-13	1.649e-10
All fractions matrix	+	Keywords	3D-structure	4068	203	1965	145	1.4787	4.0688e-12	3.4294e-10
All fractions matrix	+	GOMF name	pyrophosphatase activity	4068	203	322	47	2.925	2.7497e-12	5.6044e-10
All fractions matrix	+	GOMF name	hydrolase activity, acting on acid anhydrides, in phosphorus-containing anhydrides	4068	203	322	47	2.925	2.7497e-12	6.1648e-10
All fractions matrix	+	GOMF name	hydrolase activity, acting on acid anhydrides	4068	203	322	47	2.925	2.7497e-12	6.8498e-10
All fractions matrix	+	GOBP name	multicellular organismal process	4068	203	532	64	2.4108	1.0984e-12	7.4414e-10
All fractions matrix	+	Keywords	Prenylation	4068	203	51	18	7.0727	1.0425e-11	7.6885e-10
All fractions matrix	+	GOCC name	chaperonin-containing T-complex	4068	203	8	8	20.039	3.3671e-11	1.4667e-09
All fractions matrix	+	Keywords	Cytoplasm	4068	203	1558	123	1.5821	2.2598e-11	1.4814e-09
All fractions matrix	+	GOBP name	cell activation	4068	203	151	31	4.1141	3.4201e-12	2.1239e-09
All fractions matrix	+	GOMF name	enzyme binding	4068	203	457	56	2.4556	2.1727e-11	4.0594e-09
All fractions matrix	+	GOBP name	regulation of biological process	4068	203	2132	152	1.4287	8.9236e-12	5.1153e-09
All fractions matrix	+	GOMF name	GTP binding	4068	203	144	29	4.0357	2.9951e-11	5.1653e-09
All fractions matrix	+	GOMF name	guanyl ribonucleotide binding	4068	203	146	29	3.9804	4.2666e-11	6.8327e-09
All fractions matrix	+	GOBP name	response to chemical stimulus	4068	203	770	78	2.03	1.4005e-11	6.9577e-09
All fractions matrix	+	GOBP name	platelet activation	4068	203	80	22	5.5108	1.3873e-11	7.3845e-09
All fractions matrix	+	GOMF name	guanyl nucleotide binding	4068	203	147	29	3.9534	5.0794e-11	7.592e-09
All fractions matrix	+	GOBP name	biological regulation	4068	203	2236	156	1.3981	1.8226e-11	8.4886e-09
All fractions matrix	+	GOBP name	regulation of cellular process	4068	203	2007	145	1.4478	2.9977e-11	1.3141e-08
All fractions matrix	+	GOMF name	GTPase activity	4068	203	107	24	4.4948	1.6611e-10	2.3276e-08
All fractions matrix	+	Keywords	Palmitate	4068	203	48	16	6.6798	4.1024e-10	2.4204e-08
All fractions matrix	+	GOBP name	small GTPase mediated signal transduction	4068	203	214	35	3.2775	1.0798e-10	4.4702e-08
All fractions matrix	+	GOCC name	extracellular space	4068	203	199	32	3.2224	1.1556e-09	4.8403e-08
All fractions matrix	+	GOCC name	cell surface	4068	203	99	22	4.4532	1.2093e-09	4.8776e-08
All fractions matrix	+	Keywords	GTP-binding	4068	203	126	25	3.9761	1.0603e-09	5.2132e-08
All fractions matrix	+	GOBP name	response to organic substance	4068	203	520	59	2.2737	1.339e-10	5.2517e-08
All fractions matrix	+	Keywords	Ublconjugation	4068	203	394	48	2.4413	1.0312e-09	5.5312e-08
All fractions matrix	+	GOBP name	intracellular signal transduction	4068	203	426	52	2.4461	1.6015e-10	5.9673e-08
All fractions matrix	+	GOBP name	cellular component assembly	4068	203	587	63	2.1507	2.7639e-10	9.8081e-08
All fractions matrix	+	GOBP name	cellular component movement	4068	203	256	38	2.9746	2.9215e-10	9.8958e-08
All fractions matrix	+	GOBP name	establishment of protein localization	4068	203	545	60	2.2062	3.071e-10	9.9501e-08
All fractions matrix	+	GOBP name	establishment of localization in cell	4068	203	681	69	2.0304	3.7794e-10	1.1735e-07
All fractions matrix	+	GOBP name	cellular process	4068	203	3365	196	1.1672	4.1266e-10	1.23e-07
All fractions matrix	+	Keywords	Phosphoprotein	4068	203	2411	158	1.3132	5.0044e-09	2.2712e-07
All fractions matrix	+	GOBP name	cellular response to chemical stimulus	4068	203	445	52	2.3417	7.9869e-10	2.2892e-07
All fractions matrix	+	GOCC name	cytosolic part	4068	203	43	14	6.5245	7.4982e-09	2.9163e-07
All fractions matrix	+	GOCC name	cell projection	4068	203	289	38	2.6349	9.5473e-09	3.5852e-07
All fractions matrix	+	GOBP name	cellular component assembly at cellular level	4068	203	438	51	2.3334	1.3773e-09	3.8015e-07
All fractions matrix	+	GOMF name	unfolded protein binding	4068	203	47	15	6.3956	2.9248e-09	3.8573e-07
All fractions matrix	+	GOCC name	cytoplasm	4068	203	1622	119	1.4702	1.3835e-08	5.0222e-07
All fractions matrix	+	GOCC name	cell body	4068	203	94	20	4.2637	1.5579e-08	5.4726e-07
All fractions matrix	+	GOBP name	reproductive process	4068	203	338	43	2.5494	2.4108e-09	6.4161e-07
All fractions matrix	+	GOBP name	'de novo' protein folding	4068	203	40	14	7.0138	2.5645e-09	6.5899e-07
All fractions matrix	+	GOBP name	locomotion	4068	203	253	36	2.8515	2.9627e-09	7.122e-07
All fractions matrix	+	GOBP name	cell surface receptor linked signaling pathway	4068	203	462	52	2.2555	3.059e-09	7.1237e-07
All fractions matrix	+	GOBP name	protein folding	4068	203	132	25	3.7953	2.9107e-09	7.2302e-07
All fractions matrix	+	GOBP name	developmental process	4068	203	960	84	1.7534	3.6772e-09	8.3037e-07
All fractions matrix	+	GOBP name	immune system process	4068	203	437	50	2.2928	3.806e-09	8.3419e-07
All fractions matrix	+	GOBP name	sperm-egg recognition	4068	203	11	8	14.574	4.7929e-09	9.9212e-07
All fractions matrix	+	GOBP name	binding of sperm to zona pellucida	4068	203	11	8	14.574	4.7929e-09	1.0205e-06
All fractions matrix	+	KEGG name	Leukocyte transendothelial migration	4068	203	35	13	7.4432	4.1964e-09	1.0785e-06
All fractions matrix	+	GOBP name	cellular response to organic substance	4068	203	361	44	2.4425	5.8335e-09	1.1749e-06
All fractions matrix	+	GOBP name	'de novo' posttranslational protein folding	4068	203	36	13	7.2365	6.2589e-09	1.2274e-06
All fractions matrix	+	GOBP name	homotypic cell-cell adhesion	4068	203	25	11	8.8173	8.3026e-09	1.5864e-06
All fractions matrix	+	GOBP name	platelet degranulation	4068	203	37	13	7.0409	9.1944e-09	1.6711e-06
All fractions matrix	+	GOBP name	ephrin receptor signaling pathway	4068	203	37	13	7.0409	9.1944e-09	1.7129e-06
All fractions matrix	+	GOBP name	membrane organization	4068	203	341	42	2.4682	1.0103e-08	1.7926e-06
All fractions matrix	+	Keywords	Cytoskeleton	4068	203	359	42	2.3444	4.5341e-08	1.9108e-06
All fractions matrix	+	GOBP name	regulation of cell death	4068	203	356	43	2.4205	1.179e-08	2.0432e-06
All fractions matrix	+	GOBP name	cell-cell recognition	4068	203	12	8	13.36	1.3688e-08	2.2667e-06
All fractions matrix	+	GOBP name	axon guidance	4068	203	112	22	3.9363	1.3616e-08	2.306e-06
All fractions matrix	+	GOBP name	substantia nigra development	4068	203	21	10	9.5426	1.594e-08	2.5274e-06
All fractions matrix	+	GOBP name	platelet aggregation	4068	203	21	10	9.5426	1.594e-08	2.5823e-06
All fractions matrix	+	GOBP name	regulation of cellular component organization	4068	203	500	53	2.1242	1.719e-08	2.6687e-06
All fractions matrix	+	GOCC name	cytoskeleton	4068	203	276	35	2.5412	9.7958e-08	3.3336e-06
All fractions matrix	+	GOBP name	protein transport	4068	203	519	54	2.085	2.3233e-08	3.5333e-06
All fractions matrix	+	GOCC name	midbody	4068	203	69	16	4.6468	1.2769e-07	4.2136e-06
All fractions matrix	+	GOCC name	blood microparticle	4068	203	32	11	6.8885	1.7091e-07	5.3179e-06
All fractions matrix	+	GOCC name	cell cortex part	4068	203	46	13	5.6633	1.7001e-07	5.4453e-06
All fractions matrix	+	GOMF name	antigen binding	4068	203	18	9	10.02	5.0578e-08	6.2998e-06
All fractions matrix	+	GOMF name	adenyl nucleotide binding	4068	203	504	52	2.0676	5.9935e-08	7.0723e-06
All fractions matrix	+	GOBP name	cell-cell adhesion	4068	203	73	17	4.6667	4.7815e-08	7.1264e-06
All fractions matrix	+	GOBP name	regulation of apoptosis	4068	203	335	40	2.3928	5.7025e-08	8.3324e-06
All fractions matrix	+	GOBP name	regulation of programmed cell death	4068	203	336	40	2.3856	6.1905e-08	8.8715e-06
All fractions matrix	+	Keywords	ATP-binding	4068	203	466	48	2.0641	2.2825e-07	8.9779e-06
All fractions matrix	+	GOBP name	actin filament-based process	4068	203	145	24	3.3169	9.0885e-08	1.2542e-05
All fractions matrix	+	GOBP name	response to external stimulus	4068	203	275	35	2.5505	8.95e-08	1.2584e-05
All fractions matrix	+	GOCC name	stored secretory granule	4068	203	42	12	5.7255	4.502e-07	1.3619e-05
All fractions matrix	+	GOCC name	perinuclear region of cytoplasm	4068	203	206	28	2.7238	5.0891e-07	1.4979e-05
All fractions matrix	+	GOBP name	positive regulation of biological process	4068	203	1050	85	1.6222	1.2527e-07	1.6972e-05
All fractions matrix	+	GOBP name	regulation of localization	4068	203	443	47	2.1261	1.2977e-07	1.7269e-05
All fractions matrix	+	GOBP name	cell adhesion	4068	203	160	25	3.1312	1.5241e-07	1.9583e-05
All fractions matrix	+	GOBP name	biological adhesion	4068	203	160	25	3.1312	1.5241e-07	1.9926e-05
All fractions matrix	+	GOMF name	hydrolase activity	4068	203	691	63	1.827	1.7976e-07	2.0151e-05
All fractions matrix	+	GOCC name	endosome	4068	203	151	23	3.0524	7.7002e-07	2.2067e-05
All fractions matrix	+	GOMF name	ATP binding	4068	203	494	50	2.0283	2.0888e-07	2.23e-05
All fractions matrix	+	GOBP name	cellular component organization	4068	203	1553	112	1.4452	1.8673e-07	2.3585e-05
All fractions matrix	+	GOBP name	taxis	4068	203	140	23	3.2922	1.9566e-07	2.3903e-05
All fractions matrix	+	GOBP name	chemotaxis	4068	203	140	23	3.2922	1.9566e-07	2.4301e-05
All fractions matrix	+	GOBP name	vesicle-mediated transport	4068	203	366	41	2.2449	2.2196e-07	2.6678e-05
All fractions matrix	+	GOBP name	cell projection organization	4068	203	131	22	3.3654	2.4638e-07	2.9144e-05
All fractions matrix	+	GOMF name	ubiquitin protein ligase binding	4068	203	92	18	3.9208	3.1441e-07	3.0648e-05
All fractions matrix	+	GOMF name	adenyl ribonucleotide binding	4068	203	500	50	2.0039	3.0325e-07	3.0904e-05
All fractions matrix	+	GOMF name	MHC protein complex binding	4068	203	8	6	15.03	3.6465e-07	3.2702e-05
All fractions matrix	+	GOMF name	MHC class II protein complex binding	4068	203	8	6	15.03	3.6465e-07	3.4065e-05
All fractions matrix	+	GOBP name	actin cytoskeleton organization	4068	203	133	22	3.3148	3.2243e-07	3.7543e-05
All fractions matrix	+	GOCC name	membrane part	4068	203	969	77	1.5924	1.4872e-06	4.1527e-05
All fractions matrix	+	GOCC name	intracellular part	4068	203	3608	198	1.0997	1.6218e-06	4.4155e-05
All fractions matrix	+	GOBP name	cellular component organization or biogenesis	4068	203	1575	112	1.425	4.2395e-07	4.8605e-05
All fractions matrix	+	GOBP name	intracellular transport	4068	203	582	55	1.8938	4.3599e-07	4.9228e-05
All fractions matrix	+	GOCC name	cortical cytoskeleton	4068	203	26	9	6.9367	2.194e-06	5.8275e-05
All fractions matrix	+	GOBP name	cell recognition	4068	203	17	8	9.4303	5.2536e-07	5.8433e-05
All fractions matrix	+	GOBP name	regulation of multicellular organismal process	4068	203	408	43	2.112	5.8518e-07	6.4129e-05
All fractions matrix	+	GOBP name	cellular component organization at cellular level	4068	203	1322	98	1.4855	6.232e-07	6.7305e-05
All fractions matrix	+	GOBP name	regulation of response to stimulus	4068	203	620	57	1.8423	6.3407e-07	6.7501e-05
All fractions matrix	+	GOCC name	intracellular organelle	4068	203	2676	162	1.2131	2.7781e-06	7.2031e-05
All fractions matrix	+	GOBP name	protein complex subunit organization	4068	203	425	44	2.0747	6.9311e-07	7.2747e-05
All fractions matrix	+	GOBP name	cytoskeleton organization	4068	203	247	31	2.5151	7.0452e-07	7.2917e-05
All fractions matrix	+	Keywords	Glycolysis	4068	203	20	8	8.0158	2.3477e-06	8.6573e-05
All fractions matrix	+	KEGG name	Hematopoietic cell lineage	4068	203	14	7	10.02	1.6931e-06	8.7025e-05
All fractions matrix	+	KEGG name	Endocytosis	4068	203	84	16	3.817	2.0756e-06	8.8906e-05
All fractions matrix	+	GOBP name	cellular process involved in reproduction	4068	203	164	24	2.9326	9.1713e-07	9.3623e-05
All fractions matrix	+	GOCC name	cell part	4068	203	3738	201	1.0776	3.905e-06	9.8896e-05
All fractions matrix	+	GOBP name	intracellular protein transport	4068	203	345	38	2.2072	9.895e-07	9.9645e-05
All fractions matrix	+	GOBP name	regulation of protein localization	4068	203	142	22	3.1047	1.0075e-06	0.00010011
All fractions matrix	+	KEGG name	Tight junction	4068	203	47	12	5.1164	1.6681e-06	0.00010718
All fractions matrix	+	GOCC name	cytoplasmic vesicle part	4068	203	155	22	2.8443	4.3552e-06	0.00010779
All fractions matrix	+	KEGG name	Regulation of actin cytoskeleton	4068	203	81	16	3.9584	1.261e-06	0.00010802
All fractions matrix	+	GOBP name	positive regulation of cell adhesion	4068	203	38	11	5.8009	1.1896e-06	0.00011664
All fractions matrix	+	KEGG name	Focal adhesion	4068	203	80	16	4.0079	1.0617e-06	0.00013643
All fractions matrix	+	GOBP name	cellular component organization or biogenesis at cellular level	4068	203	1344	98	1.4612	1.4125e-06	0.0001367
All fractions matrix	+	GOBP name	positive regulation of cellular process	4068	203	951	76	1.6015	1.4424e-06	0.0001378
All fractions matrix	+	GOBP name	regulation of cell adhesion	4068	203	82	16	3.9101	1.4932e-06	0.00014085
All fractions matrix	+	GOBP name	cell motility	4068	203	157	23	2.9357	1.5273e-06	0.00014227
All fractions matrix	+	GOBP name	cell migration	4068	203	146	22	3.0196	1.6151e-06	0.00014859
All fractions matrix	+	GOBP name	regulation of signaling	4068	203	515	49	1.9067	1.7591e-06	0.00015606
All fractions matrix	+	GOBP name	negative regulation of cell death	4068	203	219	28	2.5621	1.7394e-06	0.00015617
All fractions matrix	+	GOBP name	secretion by cell	4068	203	103	18	3.502	1.7391e-06	0.00015805
All fractions matrix	+	GOBP name	negative regulation of cellular process	4068	203	856	70	1.6387	1.9718e-06	0.00017287
All fractions matrix	+	GOCC name	cytoplasmic vesicle membrane	4068	203	115	18	3.1366	8.4722e-06	0.00020503
All fractions matrix	+	GOBP name	positive regulation of cellular component organization	4068	203	210	27	2.5765	2.4098e-06	0.00020641
All fractions matrix	+	GOBP name	negative regulation of biological process	4068	203	946	75	1.5887	2.388e-06	0.00020692
All fractions matrix	+	GOBP name	release of virus from host	4068	203	10	6	12.024	2.4759e-06	0.00020966
All fractions matrix	+	Keywords	Membrane	4068	203	1077	81	1.5071	6.4442e-06	0.00022365
All fractions matrix	+	GOBP name	secretion	4068	203	128	20	3.1312	2.7585e-06	0.00023097
All fractions matrix	+	GOMF name	protein domain specific binding	4068	203	117	19	3.2543	2.7555e-06	0.00023761
All fractions matrix	+	GOBP name	protein refolding	4068	203	15	7	9.3517	3.0211e-06	0.00025015
All fractions matrix	+	GOCC name	macromolecular complex	4068	203	1692	113	1.3383	1.1137e-05	0.00026366
All fractions matrix	+	GOBP name	regulation of immune system process	4068	203	279	32	2.2984	3.261e-06	0.00026705
All fractions matrix	+	GOBP name	positive regulation of cell projection organization	4068	203	50	12	4.8095	3.3491e-06	0.00027127
All fractions matrix	+	Keywords	Cellprojection	4068	203	138	20	2.9043	8.692e-06	0.0002849
All fractions matrix	+	GOBP name	viral reproductive process	4068	203	167	23	2.7599	4.3861e-06	0.00035146
All fractions matrix	+	GOCC name	vesicle membrane	4068	203	120	18	3.0059	1.5252e-05	0.0003534
All fractions matrix	+	GOBP name	negative regulation of apoptosis	4068	203	205	26	2.5416	4.7704e-06	0.00037818
All fractions matrix	+	GOCC name	protein complex	4068	203	1324	93	1.4076	1.6965e-05	0.0003849
All fractions matrix	+	GOBP name	regulation of adenylate cyclase activity	4068	203	16	7	8.7672	5.1111e-06	0.00040092
All fractions matrix	+	GOBP name	negative regulation of programmed cell death	4068	203	206	26	2.5292	5.2093e-06	0.00040438
All fractions matrix	+	KEGG name	Pathogenic Escherichia coli infection	4068	203	31	9	5.8179	1.1068e-05	0.00040637
All fractions matrix	+	GOBP name	regulation of signal transduction	4068	203	444	43	1.9408	5.3409e-06	0.00041031
All fractions matrix	+	GOMF name	calcium-dependent protein binding	4068	203	22	8	7.2871	5.3992e-06	0.00044834
All fractions matrix	+	GOMF name	receptor binding	4068	203	207	26	2.517	5.6846e-06	0.00045517
All fractions matrix	+	Keywords	Calcium	4068	203	143	20	2.8027	1.4714e-05	0.00045691
All fractions matrix	+	Keywords	ADP-ribosylation	4068	203	25	8	6.4126	1.5746e-05	0.00046451
All fractions matrix	+	GOBP name	exocytosis	4068	203	72	14	3.8966	7.0514e-06	0.00053078
All fractions matrix	+	GOMF name	cytoskeletal protein binding	4068	203	172	23	2.6797	7.1636e-06	0.00053536
All fractions matrix	+	GOBP name	cell junction organization	4068	203	72	14	3.8966	7.0514e-06	0.00053619
All fractions matrix	+	GOCC name	basolateral plasma membrane	4068	203	34	9	5.3045	2.4841e-05	0.00055207
All fractions matrix	+	GOMF name	ATPase activity	4068	203	172	23	2.6797	7.1636e-06	0.00055382
All fractions matrix	+	GOCC name	non-membrane-bounded organelle	4068	203	1047	77	1.4738	2.7545e-05	0.00058818
All fractions matrix	+	GOCC name	intracellular non-membrane-bounded organelle	4068	203	1047	77	1.4738	2.7545e-05	0.00059994
All fractions matrix	+	GOBP name	regulation of cell communication	4068	203	407	40	1.9695	8.3381e-06	0.00060326
All fractions matrix	+	GOBP name	regulation of lyase activity	4068	203	17	7	8.2515	8.2686e-06	0.00060409
All fractions matrix	+	GOBP name	regulation of establishment of protein localization	4068	203	115	18	3.1366	8.4722e-06	0.00060707
All fractions matrix	+	GOBP name	cytokinetic process	4068	203	17	7	8.2515	8.2686e-06	0.00061007
All fractions matrix	+	GOBP name	regulation of cell migration	4068	203	126	19	3.0218	8.2349e-06	0.00061367
All fractions matrix	+	GOCC name	cell projection part	4068	203	150	20	2.6719	2.9319e-05	0.00061402
All fractions matrix	+	GOBP name	Ras protein signal transduction	4068	203	84	15	3.5785	9.7208e-06	0.0006899
All fractions matrix	+	Keywords	Chaperone	4068	203	125	18	2.8857	2.6467e-05	0.00074359
All fractions matrix	+	GOCC name	endosomal part	4068	203	128	18	2.818	3.6242e-05	0.00074467
All fractions matrix	+	Keywords	Calcium/phospholipid-binding	4068	203	9	5	11.133	3.0454e-05	0.0007812
All fractions matrix	+	GOBP name	regulation of cell projection organization	4068	203	85	15	3.5364	1.1247e-05	0.00079067
All fractions matrix	+	Keywords	Endosome	4068	203	151	20	2.6542	3.2217e-05	0.000792
All fractions matrix	+	Keywords	Annexin	4068	203	9	5	11.133	3.0454e-05	0.00081671
All fractions matrix	+	GOBP name	positive regulation of cell communication	4068	203	229	27	2.3627	1.1939e-05	0.00083149
All fractions matrix	+	KEGG name	Neurotrophin signaling pathway	4068	203	43	10	4.6603	2.9488e-05	0.00084205
All fractions matrix	+	Keywords	Actin-binding	4068	203	105	16	3.0536	3.6977e-05	0.00087265
All fractions matrix	+	GOBP name	regulation of cyclase activity	4068	203	18	7	7.7931	1.2876e-05	0.00088028
All fractions matrix	+	GOBP name	innate immune response	4068	203	217	26	2.401	1.3109e-05	0.00088808
All fractions matrix	+	GOBP name	regulation of cAMP biosynthetic process	4068	203	18	7	7.7931	1.2876e-05	0.00088843
All fractions matrix	+	KEGG name	Gastric acid secretion	4068	203	14	6	8.5883	2.9013e-05	0.00093203
All fractions matrix	+	GOBP name	viral reproduction	4068	203	372	37	1.9932	1.4358e-05	0.00095532
All fractions matrix	+	GOBP name	transmembrane receptor protein tyrosine kinase signaling pathway	4068	203	167	22	2.6399	1.4303e-05	0.00096023
All fractions matrix	+	GOBP name	response to growth factor stimulus	4068	203	98	16	3.2717	1.5695e-05	0.0010351
All fractions matrix	+	GOCC name	cell projection membrane	4068	203	55	11	4.0079	5.15e-05	0.0010386
All fractions matrix	+	KEGG name	Pancreatic secretion	4068	203	21	7	6.6798	4.0539e-05	0.0010419
All fractions matrix	+	GOBP name	cellular membrane organization	4068	203	260	29	2.2352	1.615e-05	0.0010557
All fractions matrix	+	GOMF name	double-stranded RNA binding	4068	203	32	9	5.6361	1.4659e-05	0.0010602
All fractions matrix	+	KEGG name	Carbon fixation in photosynthetic organisms	4068	203	15	6	8.0158	4.6005e-05	0.0010748
All fractions matrix	+	GOCC name	actin cytoskeleton	4068	203	86	14	3.2622	5.4283e-05	0.0010748
All fractions matrix	+	GOCC name	cleavage furrow	4068	203	22	7	6.3762	5.6578e-05	0.0011002
All fractions matrix	+	KEGG name	Phagosome	4068	203	65	12	3.6996	5.3448e-05	0.0011447
All fractions matrix	+	GOBP name	regulation of cellular component movement	4068	203	145	20	2.7641	1.8016e-05	0.0011674
All fractions matrix	+	GOBP name	regulation of response to stress	4068	203	304	32	2.1094	1.8682e-05	0.0012002
All fractions matrix	+	GOBP name	regulation of nucleotide biosynthetic process	4068	203	19	7	7.3829	1.94e-05	0.0012252
All fractions matrix	+	GOBP name	regulation of cyclic nucleotide biosynthetic process	4068	203	19	7	7.3829	1.94e-05	0.0012356
All fractions matrix	+	GOCC name	external side of plasma membrane	4068	203	30	8	5.3438	6.6542e-05	0.0012494
All fractions matrix	+	GOCC name	endosome membrane	4068	203	122	17	2.7924	6.619e-05	0.0012646
All fractions matrix	+	KEGG name	Axon guidance	4068	203	30	8	5.3438	6.6542e-05	0.0013155
All fractions matrix	+	KEGG name	Glycolysis / Gluconeogenesis	4068	203	39	9	4.6245	7.8432e-05	0.0013438
All fractions matrix	+	KEGG name	Dilated cardiomyopathy	4068	203	23	7	6.099	7.7391e-05	0.0014207
All fractions matrix	+	GOCC name	cell division site part	4068	203	23	7	6.099	7.7391e-05	0.0014285
All fractions matrix	+	GOCC name	nuclear proteasome complex	4068	203	6	4	13.36	8.1784e-05	0.0014844
All fractions matrix	+	GOBP name	cell-cell junction organization	4068	203	42	10	4.7713	2.377e-05	0.0014885
All fractions matrix	+	GOBP name	immune response	4068	203	252	28	2.2266	2.4212e-05	0.0015036
All fractions matrix	+	GOBP name	leukocyte migration	4068	203	51	11	4.3222	2.4937e-05	0.0015358
All fractions matrix	+	GOCC name	apical plasma membrane	4068	203	40	9	4.5089	9.633e-05	0.0017197
All fractions matrix	+	GOBP name	regulation of cAMP metabolic process	4068	203	20	7	7.0138	2.8401e-05	0.0017207
All fractions matrix	+	GOCC name	cell-cell junction	4068	203	91	14	3.083	0.00010018	0.0017317
All fractions matrix	+	GOBP name	protein targeting	4068	203	227	26	2.2953	2.8364e-05	0.0017325
All fractions matrix	+	GOCC name	contractile fiber part	4068	203	59	11	3.7362	9.9002e-05	0.0017389
All fractions matrix	+	GOBP name	regulation of locomotion	4068	203	150	20	2.6719	2.9319e-05	0.001762
All fractions matrix	+	GOBP name	positive regulation of signaling	4068	203	228	26	2.2852	3.0539e-05	0.0018206
All fractions matrix	+	GOBP name	positive regulation of immune system process	4068	203	176	22	2.5049	3.196e-05	0.0018902
All fractions matrix	+	GOBP name	viral infectious cycle	4068	203	127	18	2.8402	3.268e-05	0.0019175
All fractions matrix	+	GOCC name	uropod	4068	203	3	3	20.039	0.00012252	0.0020527
All fractions matrix	+	GOBP name	regulation of catalytic activity	4068	203	496	44	1.7777	3.5559e-05	0.0020702
All fractions matrix	+	GOCC name	myelin sheath adaxonal region	4068	203	3	3	20.039	0.00012252	0.0020848
All fractions matrix	+	GOCC name	extrinsic to membrane	4068	203	71	12	3.3869	0.00012667	0.0020901
All fractions matrix	+	GOBP name	regulation of cell motility	4068	203	140	19	2.7196	3.6223e-05	0.0020925
All fractions matrix	+	GOBP name	glucose catabolic process	4068	203	28	8	5.7255	3.9012e-05	0.0022363
All fractions matrix	+	GOBP name	ion transport	4068	203	141	19	2.7003	3.9904e-05	0.0022699
All fractions matrix	+	GOCC name	extrinsic to plasma membrane	4068	203	42	9	4.2942	0.00014231	0.0023131
All fractions matrix	+	GOBP name	positive regulation of response to stimulus	4068	203	317	32	2.0229	4.1843e-05	0.0023622
All fractions matrix	+	GOBP name	cell cycle process	4068	203	378	36	1.9085	4.6353e-05	0.0025971
All fractions matrix	+	GOCC name	leading edge membrane	4068	203	34	8	4.7152	0.00016933	0.0027118
All fractions matrix	+	GOCC name	proteasome regulatory particle, base subcomplex	4068	203	7	4	11.451	0.00018148	0.0027449
All fractions matrix	+	GOCC name	ruffle membrane	4068	203	26	7	5.3952	0.0001789	0.0027832
All fractions matrix	+	GOCC name	cytosolic proteasome complex	4068	203	7	4	11.451	0.00018148	0.0027835
All fractions matrix	+	GOCC name	lipid particle	4068	203	26	7	5.3952	0.0001789	0.0028235
All fractions matrix	+	GOBP name	establishment of chromosome localization	4068	203	29	8	5.5281	5.1273e-05	0.0028514
All fractions matrix	+	GOBP name	regulation of system process	4068	203	86	14	3.2622	5.4283e-05	0.0029313
All fractions matrix	+	GOBP name	protein complex assembly	4068	203	278	29	2.0904	5.3959e-05	0.0029351
All fractions matrix	+	GOBP name	cell junction assembly	4068	203	65	12	3.6996	5.3448e-05	0.0029504
All fractions matrix	+	GOBP name	defense response	4068	203	278	29	2.0904	5.3959e-05	0.0029567
All fractions matrix	+	GOBP name	regulation of cyclic nucleotide metabolic process	4068	203	22	7	6.3762	5.6578e-05	0.0029902
All fractions matrix	+	GOBP name	Rab protein signal transduction	4068	203	22	7	6.3762	5.6578e-05	0.0030116
All fractions matrix	+	GOBP name	establishment of protein localization in membrane	4068	203	22	7	6.3762	5.6578e-05	0.0030332
All fractions matrix	+	GOCC name	nucleoplasm part	4068	203	315	4	0.25447	0.00021079	0.0031021
All fractions matrix	+	GOCC name	endocytic vesicle	4068	203	35	8	4.5804	0.00020889	0.0031162
All fractions matrix	+	GOBP name	glucose metabolic process	4068	203	76	13	3.4278	5.942e-05	0.0031183
All fractions matrix	+	GOBP name	regulation of protein transport	4068	203	98	15	3.0673	6.0883e-05	0.0031727
All fractions matrix	+	GOCC name	microtubule	4068	203	135	17	2.5235	0.00022201	0.0032236
All fractions matrix	+	GOCC name	stress fiber	4068	203	27	7	5.1954	0.0002298	0.0032501
All fractions matrix	+	KEGG name	Chemokine signaling pathway	4068	203	44	9	4.099	0.00020498	0.0032926
All fractions matrix	+	GOCC name	actin filament bundle	4068	203	27	7	5.1954	0.0002298	0.0032929
All fractions matrix	+	Potential contaminant	+	4068	203	110	0	0	0.0033135	0.0033135
All fractions matrix	+	GOBP name	cellular developmental process	4068	203	493	43	1.7479	6.4357e-05	0.0033305
All fractions matrix	+	GOCC name	intracellular membrane-bounded organelle	4068	203	2316	138	1.1941	0.00025777	0.003509
All fractions matrix	+	GOCC name	heterotrimeric G-protein complex	4068	203	13	5	7.7075	0.00025465	0.0035102
All fractions matrix	+	GOCC name	cortical actin cytoskeleton	4068	203	13	5	7.7075	0.00025465	0.0035552
All fractions matrix	+	GOBP name	spindle assembly	4068	203	16	6	7.5148	7.003e-05	0.0035744
All fractions matrix	+	GOBP name	cytokinetic cell separation	4068	203	16	6	7.5148	7.003e-05	0.003599
All fractions matrix	+	KEGG name	Bacterial invasion of epithelial cells	4068	203	36	8	4.4532	0.00025559	0.0038639
All fractions matrix	+	GOBP name	spindle assembly involved in mitosis	4068	203	6	4	13.36	8.1784e-05	0.0041459
All fractions matrix	+	Keywords	mRNAprocessing	4068	203	209	1	0.095882	0.0001958	0.0044432
All fractions matrix	+	GOBP name	regulation of defense response	4068	203	202	23	2.2817	8.8248e-05	0.0044434
All fractions matrix	+	Keywords	Transducer	4068	203	19	6	6.3282	0.00020431	0.0044645
All fractions matrix	+	GOBP name	positive regulation of signal transduction	4068	203	216	24	2.2266	9.084e-05	0.0045432
All fractions matrix	+	GOBP name	establishment of organelle localization	4068	203	69	12	3.4851	9.619e-05	0.0047787
All fractions matrix	+	GOBP name	cell communication	4068	203	126	17	2.7037	9.8163e-05	0.0048445
All fractions matrix	+	GOBP name	cellular response to growth factor stimulus	4068	203	91	14	3.083	0.00010018	0.0049114
All fractions matrix	+	GOCC name	actomyosin	4068	203	29	7	4.8371	0.00036566	0.0049161
All fractions matrix	+	GOBP name	cellular response to interleukin-4	4068	203	11	5	9.1088	0.00010103	0.0049209
All fractions matrix	+	KEGG name	Plant-pathogen interaction	4068	203	8	4	10.02	0.00034517	0.0049283
All fractions matrix	+	GOMF name	structural molecule activity	4068	203	254	27	2.1302	7.1042e-05	0.0049774
All fractions matrix	+	GOBP name	regulation of muscle contraction	4068	203	24	7	5.8448	0.00010396	0.0049983
All fractions matrix	+	GOBP name	mitotic metaphase plate congression	4068	203	24	7	5.8448	0.00010396	0.0050308
All fractions matrix	+	Keywords	Nucleus	4068	203	1457	51	0.70145	0.00024326	0.0051259
All fractions matrix	+	GOBP name	hexose catabolic process	4068	203	32	8	5.0099	0.00010831	0.0051739
All fractions matrix	+	GOBP name	regulation of response to external stimulus	4068	203	81	13	3.2162	0.00011443	0.0054316
All fractions matrix	+	GOMF name	MHC class I protein binding	4068	203	6	4	13.36	8.1784e-05	0.0055563
All fractions matrix	+	GOBP name	natural killer cell mediated immunity	4068	203	3	3	20.039	0.00012252	0.0057424
All fractions matrix	+	GOBP name	natural killer cell mediated cytotoxicity	4068	203	3	3	20.039	0.00012252	0.0057788
All fractions matrix	+	GOBP name	chemical homeostasis	4068	203	167	20	2.3999	0.00012789	0.005883
All fractions matrix	+	GOBP name	purine nucleotide metabolic process	4068	203	71	12	3.3869	0.00012667	0.0058999
All fractions matrix	+	GOBP name	regulation of intracellular protein kinase cascade	4068	203	154	19	2.4724	0.00012763	0.0059076
All fractions matrix	+	Keywords	Nitration	4068	203	28	7	5.0099	0.00029154	0.0059314
All fractions matrix	+	GOCC name	extrinsic to internal side of plasma membrane	4068	203	30	7	4.6759	0.00045381	0.0060268
All fractions matrix	+	Keywords	Transcription	4068	203	396	7	0.35423	0.00032112	0.0061116
All fractions matrix	+	GOCC name	flotillin complex	4068	203	4	3	15.03	0.00046598	0.0061139
All fractions matrix	+	KEGG name	Adherens junction	4068	203	30	7	4.6759	0.00045381	0.0061383
All fractions matrix	+	GOBP name	system process	4068	203	181	21	2.325	0.00013585	0.0062108
All fractions matrix	+	KEGG name	Hypertrophic cardiomyopathy (HCM)	4068	203	22	6	5.4653	0.00048375	0.0062162
All fractions matrix	+	GOBP name	metaphase plate congression	4068	203	25	7	5.611	0.0001374	0.0062431
All fractions matrix	+	Keywords	Isopeptidebond	4068	203	207	22	2.1298	0.0003187	0.0062678
All fractions matrix	+	Keywords	Hostcellreceptorforvirusentry	4068	203	8	4	10.02	0.00034517	0.0063642
All fractions matrix	+	GOBP name	positive regulation of cellular protein metabolic process	4068	203	223	24	2.1567	0.00014612	0.0065992
All fractions matrix	+	GOBP name	regulation of transport	4068	203	310	30	1.9393	0.00014999	0.0067332
All fractions matrix	+	GOBP name	macromolecular complex subunit organization	4068	203	595	48	1.6166	0.00015324	0.0068378
All fractions matrix	+	GOMF name	G-protein-coupled receptor binding	4068	203	24	7	5.8448	0.00010396	0.0068555
All fractions matrix	+	GOBP name	negative regulation of protein metabolic process	4068	203	170	20	2.3576	0.00016156	0.0071663
All fractions matrix	+	GOBP name	response to interleukin-4	4068	203	12	5	8.3498	0.00016475	0.0071795
All fractions matrix	+	GOBP name	G-protein signaling, coupled to cAMP nucleotide second messenger	4068	203	12	5	8.3498	0.00016475	0.0072218
All fractions matrix	+	GOBP name	cAMP-mediated signaling	4068	203	12	5	8.3498	0.00016475	0.0072645
All fractions matrix	+	GOCC name	membrane raft	4068	203	72	11	3.0616	0.0005643	0.0073158
All fractions matrix	+	GOBP name	cell-matrix adhesion	4068	203	34	8	4.7152	0.00016933	0.0073363
All fractions matrix	+	GOBP name	muscle contraction	4068	203	43	9	4.1943	0.00017131	0.0073369
All fractions matrix	+	GOBP name	establishment or maintenance of cell polarity	4068	203	43	9	4.1943	0.00017131	0.0073793
All fractions matrix	+	KEGG name	Arrhythmogenic right ventricular cardiomyopathy (ARVC)	4068	203	23	6	5.2277	0.00062262	0.0076197
All fractions matrix	+	GOBP name	positive regulation of RNA polymerase II transcriptional preinitiation complex assembly	4068	203	7	4	11.451	0.00018148	0.0077279
All fractions matrix	+	GOCC name	microtubule organizing center	4068	203	175	19	2.1757	0.0006069	0.0077754
All fractions matrix	+	GOCC name	recycling endosome	4068	203	23	6	5.2277	0.00062262	0.0078841
All fractions matrix	+	KEGG name	Shigellosis	4068	203	32	7	4.3836	0.00067922	0.0079345
All fractions matrix	+	GOBP name	anatomical structure development	4068	203	502	42	1.6766	0.0001899	0.0080405
All fractions matrix	+	GOBP name	cellular chemical homeostasis	4068	203	121	16	2.6498	0.00019467	0.0081961
All fractions matrix	+	GOBP name	cell projection assembly	4068	203	44	9	4.099	0.00020498	0.0085817
All fractions matrix	+	GOBP name	regulation of molecular function	4068	203	587	47	1.6045	0.00021251	0.008847
All fractions matrix	+	GOBP name	cellular ion homeostasis	4068	203	110	15	2.7326	0.00021871	0.0090544
All fractions matrix	+	GOCC name	microvillus	4068	203	16	5	6.2623	0.0007437	0.0092033
All fractions matrix	+	GOCC name	endocytic vesicle membrane	4068	203	42	8	3.817	0.00074029	0.0092664
All fractions matrix	+	GOBP name	cell-cell junction assembly	4068	203	27	7	5.1954	0.0002298	0.0094613
All fractions matrix	+	GOCC name	vacuolar membrane	4068	203	87	12	2.7641	0.00080049	0.0097948
All fractions matrix	+	GOMF name	actin binding	4068	203	62	11	3.5554	0.00015517	0.00994
All fractions matrix	+	GOBP name	purine-containing compound biosynthetic process	4068	203	55	10	3.6435	0.00024924	0.010205
All fractions matrix	+	GOBP name	monosaccharide catabolic process	4068	203	36	8	4.4532	0.00025559	0.010295
All fractions matrix	+	GOBP name	G-protein signaling, coupled to cyclic nucleotide second messenger	4068	203	13	5	7.7075	0.00025465	0.010313
All fractions matrix	+	GOBP name	epithelial cell development	4068	203	13	5	7.7075	0.00025465	0.01037
All fractions matrix	+	GOCC name	extracellular region	4068	203	139	16	2.3067	0.00085779	0.010379
All fractions matrix	+	GOBP name	positive regulation of phosphorylation	4068	203	77	12	3.123	0.000271	0.010857
All fractions matrix	+	KEGG name	Gap junction	4068	203	34	7	4.1258	0.0009827	0.010981
All fractions matrix	+	GOBP name	homeostatic process	4068	203	277	27	1.9533	0.00028059	0.011182
All fractions matrix	+	GOBP name	positive regulation of protein metabolic process	4068	203	248	25	2.0201	0.00028503	0.011298
All fractions matrix	+	GOCC name	recycling endosome membrane	4068	203	17	5	5.8939	0.0010021	0.011734
All fractions matrix	+	Keywords	Referenceproteome	4068	203	3928	203	1.0356	0.00067877	0.011779
All fractions matrix	+	GOCC name	proteasome accessory complex	4068	203	17	5	5.8939	0.0010021	0.011862
All fractions matrix	+	Keywords	Mitochondrion	4068	203	457	10	0.4385	0.00070524	0.011888
All fractions matrix	+	GOBP name	nucleotide metabolic process	4068	203	139	17	2.4509	0.00031007	0.011972
All fractions matrix	+	GOCC name	cell periphery	4068	203	17	5	5.8939	0.0010021	0.011992
All fractions matrix	+	GOBP name	response to unfolded protein	4068	203	67	11	3.2901	0.00030686	0.012035
All fractions matrix	+	GOBP name	nucleoside phosphate metabolic process	4068	203	139	17	2.4509	0.00031007	0.012035
All fractions matrix	+	GOBP name	catabolic process	4068	203	614	48	1.5666	0.00030887	0.012051
All fractions matrix	+	GOBP name	carbohydrate catabolic process	4068	203	67	11	3.2901	0.00030686	0.012099
All fractions matrix	+	Keywords	Completeproteome	4068	203	3928	203	1.0356	0.00067877	0.012136
All fractions matrix	+	Keywords	Hereditaryhemolyticanemia	4068	203	16	5	6.2623	0.0007437	0.012188
All fractions matrix	+	GOBP name	enzyme linked receptor protein signaling pathway	4068	203	207	22	2.1298	0.0003187	0.012242
All fractions matrix	+	GOBP name	positive regulation of programmed cell death	4068	203	127	16	2.5246	0.0003321	0.012626
All fractions matrix	+	GOBP name	cellular protein metabolic process	4068	203	1002	70	1.4	0.00033517	0.012679
All fractions matrix	+	GOBP name	positive regulation of apoptosis	4068	203	127	16	2.5246	0.0003321	0.012691
All fractions matrix	+	GOCC name	nucleoplasm	4068	203	1063	36	0.67866	0.0010982	0.012722
All fractions matrix	+	GOBP name	regulation of transcription initiation from RNA polymerase II promoter	4068	203	8	4	10.02	0.00034517	0.012734
All fractions matrix	+	GOBP name	G-protein coupled receptor protein signaling pathway	4068	203	47	9	3.8373	0.00033971	0.012785
All fractions matrix	+	GOBP name	regulation of RNA polymerase II transcriptional preinitiation complex assembly	4068	203	8	4	10.02	0.00034517	0.012797
All fractions matrix	+	GOBP name	positive regulation of cellular component movement	4068	203	79	12	3.044	0.00034235	0.01282
All fractions matrix	+	GOBP name	positive regulation of cell-cell adhesion	4068	203	8	4	10.02	0.00034517	0.012861
All fractions matrix	+	GOBP name	hexose metabolic process	4068	203	91	13	2.8628	0.00035848	0.01316
All fractions matrix	+	GOMF name	protein kinase binding	4068	203	122	16	2.6281	0.00021344	0.013293
All fractions matrix	+	GOBP name	cyclic-nucleotide-mediated signaling	4068	203	14	5	7.1569	0.00037677	0.013763
All fractions matrix	+	KEGG name	Ribosome	4068	203	80	11	2.7554	0.0013189	0.014123
All fractions matrix	+	GOBP name	response to endogenous stimulus	4068	203	239	24	2.0123	0.00039232	0.014261
All fractions matrix	+	GOBP name	protein metabolic process	4068	203	1100	75	1.3663	0.00040349	0.014596
All fractions matrix	+	Keywords	mRNAsplicing	4068	203	177	1	0.11322	0.00091955	0.014663
All fractions matrix	+	GOBP name	cell differentiation	4068	203	345	31	1.8006	0.00040789	0.014684
All fractions matrix	+	Keywords	Transitpeptide	4068	203	245	3	0.24538	0.0010039	0.014807
All fractions matrix	+	GOMF name	protein dimerization activity	4068	203	203	22	2.1718	0.00024549	0.014875
All fractions matrix	+	GOCC name	phagocytic vesicle	4068	203	18	5	5.5665	0.0013197	0.01497
All fractions matrix	+	GOMF name	calcium-dependent phospholipid binding	4068	203	13	5	7.7075	0.00025465	0.015024
All fractions matrix	+	GOCC name	lysosomal membrane	4068	203	80	11	2.7554	0.0013189	0.015119
All fractions matrix	+	Keywords	Elongationfactor	4068	203	17	5	5.8939	0.0010021	0.01516
All fractions matrix	+	Keywords	Transcriptionregulation	4068	203	365	7	0.38432	0.00098195	0.015246
All fractions matrix	+	GOBP name	actin filament organization	4068	203	59	10	3.3965	0.00043954	0.015748
All fractions matrix	+	GOBP name	ER-associated protein catabolic process	4068	203	30	7	4.6759	0.00045381	0.016181
All fractions matrix	+	GOBP name	negative regulation of cyclase activity	4068	203	4	3	15.03	0.00046598	0.016303
All fractions matrix	+	GOBP name	negative regulation of adenylate cyclase activity	4068	203	4	3	15.03	0.00046598	0.01638
All fractions matrix	+	GOMF name	kinase binding	4068	203	138	17	2.4686	0.00028567	0.016422
All fractions matrix	+	GOBP name	inhibition of adenylate cyclase activity by G-protein signaling pathway	4068	203	4	3	15.03	0.00046598	0.016457
All fractions matrix	+	GOBP name	cytoskeletal anchoring at plasma membrane	4068	203	4	3	15.03	0.00046598	0.016536
All fractions matrix	+	GOCC name	sarcolemma	4068	203	27	6	4.4532	0.0014951	0.016785
All fractions matrix	+	GOCC name	organelle inner membrane	4068	203	235	3	0.25582	0.0015142	0.016826
All fractions matrix	+	GOCC name	mitochondrial part	4068	203	406	9	0.44422	0.0015499	0.017049
All fractions matrix	+	GOBP name	ion homeostasis	4068	203	119	15	2.526	0.00049665	0.017295
All fractions matrix	+	GOBP name	response to topologically incorrect protein	4068	203	71	11	3.1047	0.00050221	0.017326
All fractions matrix	+	GOBP name	positive regulation of cell death	4068	203	132	16	2.429	0.0005022	0.017407
All fractions matrix	+	KEGG name	Methane metabolism	4068	203	19	5	5.2735	0.0017035	0.017512
All fractions matrix	+	GOBP name	synaptic transmission	4068	203	50	9	3.6071	0.00053847	0.017834
All fractions matrix	+	GOBP name	programmed cell death	4068	203	244	24	1.9711	0.00052051	0.017875
All fractions matrix	+	GOBP name	transferrin transport	4068	203	15	5	6.6798	0.00053756	0.017883
All fractions matrix	+	GOBP name	leukocyte cell-cell adhesion	4068	203	15	5	6.6798	0.00053756	0.017964
All fractions matrix	+	GOBP name	macromolecule catabolic process	4068	203	382	33	1.7312	0.00052554	0.017965
All fractions matrix	+	GOBP name	ferric iron transport	4068	203	15	5	6.6798	0.00053756	0.018045
All fractions matrix	+	GOBP name	positive regulation of intracellular protein kinase cascade	4068	203	95	13	2.7422	0.00053641	0.018087
All fractions matrix	+	GOBP name	cytokinesis	4068	203	40	8	4.0079	0.00053268	0.018126
All fractions matrix	+	GOBP name	regulation of anatomical structure morphogenesis	4068	203	146	17	2.3334	0.00053549	0.018139
All fractions matrix	+	KEGG name	Proteasome	4068	203	38	7	3.6915	0.0018888	0.01867
All fractions matrix	+	GOBP name	regulation of cell morphogenesis	4068	203	84	12	2.8628	0.00059097	0.019231
All fractions matrix	+	GOBP name	positive regulation of phosphorus metabolic process	4068	203	84	12	2.8628	0.00059097	0.019315
All fractions matrix	+	GOBP name	regulation of protein metabolic process	4068	203	532	42	1.5821	0.0005987	0.019398
All fractions matrix	+	GOBP name	positive regulation of phosphate metabolic process	4068	203	84	12	2.8628	0.00059097	0.0194
All fractions matrix	+	GOBP name	virion assembly	4068	203	9	4	8.9064	0.00059086	0.019483
All fractions matrix	+	GOCC name	vacuolar part	4068	203	109	13	2.39	0.0018077	0.019686
All fractions matrix	+	GOBP name	purine ribonucleotide metabolic process	4068	203	51	9	3.5364	0.00062229	0.019988
